# Fluorescent-based sex-separation technique in major invasive crop pest, *Drosophila suzukii*

**DOI:** 10.1101/2024.10.07.617099

**Authors:** Junru Liu, Danny Rayes, Minzhe Yang, Omar S. Akbari

**Author notes:** To whom correspondence should be addressed: Omar S. Akbari, Ph.D., School of Biological Sciences, Department of Cell and Developmental Biology, University of California, San Diego, La Jolla, CA 92093, USA. equal contributions (Junru Liu, Danny Rayes).

## Abstract

Insect population biocontrol methods such as the sterile insect technique (SIT), represent promising alternatives to traditional pesticide-based control applications. To use these strategies efficiently requires scalable sex separation techniques which are currently lacking in *Drosophila suzukii*, a prominent crop pest species. Having previously characterized a fluorescence-based sex-sorting technique in other pests, termed SEPARATOR (<u>S</u>exing <u>E</u>lement <u>P</u>roduced by <u>A</u>lternative <u>R</u>NA-splicing of <u>A T</u>ransgenic <u>O</u>bservable <u>R</u>eporter), here we explore its potential applicability to *Drosophila suzukii*. Here, we engineer several strains of *Drosophila suzukii* encoding SEPARATOR constructs that allow for efficient sex selection in early larval stages.
