## Supplementary material for "Fluorescent-based sex-separation technique in major invasive crop pest, *Drosophila suzukii*": Table S1

### Sheet: Sheet1
	Supplementary Table 1: Primer sequences used in this study.
			Primer name	Primer seequence (5'-3')
	genotypeing introns	DstraF	1122.S1F	cggctaggttaaacgagtagtgtccacctc
			1122.S2R	GTAATTTACTAACGTAGAAATCCTGTGCTGGCAC
		CctraF	825A	AAAAATAAGGTCAGCAGCCATGAC
			825B	GTCATGGCTGCTGACCTTATTTTT
			825C	AGACATTCCAAATTCAAGTTAACAAATTAAT
			825D	ATTAATTTGTTAACTTGAATTTGGAATGTCT
	Cloning primers		795G2.c1R	ccgcaacctgtctctggtgGGATCCatggtgcgctcctccaagaacgtcatcaag
			795K	acgccatccaaccgccgccgcaacctgtctctggtgATGgtaattttaaaagcatatttttttc
			795I	acgccatccaaccgccgccgcaacctgtctctggtgATGgtaattttaaaagcatatttttttc
			1122J.c1F	aattcaacgcacacttattacgtgaggtaccgcgcccatactcggtggcctccccac
	genomic DNA PCR		795.s2F	CAATTGTGGCGTTTACAGCATTTGTTATACACACAGAACTC
			795.s2R	gaacagcatctgttacagcgacacaacatg
	RT-PCR		795.s3F	CGATTCATCCTAGGctacaggaacaggtg
			795.s1R	catccaaccgccgccgcaacctgtc
