## Supplementary material for "Fluorescent-based sex-separation technique in major invasive crop pest, *Drosophila suzukii*": Table S2

### Sheet: Organized data
		Table S2: Sex-specific fluorescence scoring at multiple developmental stages raw data.
		Sex sorting at pupal stage
													pupa RFP+GFP						pupa GFP						pupa WT
							hatching rate			adult survival from larvae				emerged adult						emerged adult						emerged adult
		Construct	Replicate	egg#	larve#	pupa#	hatching rate	avg	std	adult survival %	avg	std	pupa R+G	♀+♂	♀	%♀	♂	%♂	pupa G	♀+♂	♀	%♀	♂	%♂	wt pupa	♀+♂	♀	%♀	♂	%♂
		wt1	1	124	112	95	0.903			0.848			0	0	0	0	0	0	0	0	0	0	0	0	95	95	50	0.5263	45	0.474
		wt2	2	106	95	64	0.896			0.674			0	0	0	0	0	0	0	0	0	0	0	0	64	64	27	0.4219	37	0.578
		wt3	3	153	133	115	0.869	0.889333	0.0179536	0.865	0.795667	0.105709	0	0	0	0	0	0	0	0	0	0	0	0	115	115	58	0.5043	57	0.496
		795G.1	1	180	157	93	0.872			0.586			93	79	37	0.468	42	0.5316	0	0	0	0	0	0	34	13	8	0.615	5	0.385
		795G.2	2	131	126	78	0.962			0.746			78	78	42	0.538	36	0.4615	0	0	0	0	0	0	27	16	10	0.625	6	0.375
		795G.3	3	143	137	75	0.958	0.930667	0.0508462	0.504	0.612	0.123077	75	51	33	0.647	18	0.3529	0	0	0	0	0	0	27	18	9	0.5	9	0.5
		795H.1	1	160	139	117	0.869			0.885			67	62	62	1	0	0	50	44	0	0	44	1	20	17	5	0.2941	12	0.706
		795H.2	2	161	146	125	0.907			0.829			63	55	55	1	0	0	62	55	0	0	55	1	12	11	0	0	11	1
		795H.3	3	158	146	124	0.924	0.9	0.0281603	0.774	0.829333	0.0555008	62	45	45	1	0	0	62	49	0	0	49	1	20	19	7	0.3684	12	0.632
		795I.1	1	119	114	101	0.958			0.815			46	44	44	1	0	0	55	53	0	0	53	1	0	0	0	0	0	0
		795I.2	2	170	158	124	0.929			0.535			56	45	45	1	0	0	68	46	0	0	46	1	0	0	0	0	0	0
		795I.3	3	156	141	126	0.904	0.930333	0.0270247	0.737	0.695667	0.144504	58	54	54	1	0	0	68	61	0	0	61	1	0	0	0	0	0	0
		795J.1	1	143	135	78	0.944			0.58			38	30	30	1	0	0	40	30	0	0	30	1	23	23	14	0.6087	9	0.391
		795J.2	2	148	133	86	0.899			0.682			41	39	39	1	0	0	45	38	0	0	38	1	29	24	11	0.4583	13	0.542
		795J.3	3	149	136	90	0.913	0.918667	0.023029	0.604	0.622	0.0533292	47	33	33	1	0	0	43	35	0	0	35	1	22	22	15	0.6818	7	0.318
		Sex sorting at L3 instar stage
		Instar L3			Instar L3 RFP+GFP						Instar L3 GFP
						emerged adult						emerged adult
		Construct	Replicate	larve#	Larvae RFP #	♀+♂	♀	%♀	♂	%♂	Larvae GFP #	♀+♂	♀	%♀	♂	%♂
		795H.1	1	110	74	38	38	1	0	0	34	31	0	0	31	1
		795H.2	2	120	63	47	47	1	0	0	57	47	0	0	47	1
		795H.3	3	119	64	49	49	1	0	0	55	35	0	0	35	1
		795I.1	1	105	59	50	50	1	0	0	46	37	0	0	37	1
		795I.2	2	99	57	50	50	1	0	0	41	31	0	0	31	1
		795I.3	3	106	56	51	51	1	0	0	48	41	0	0	41	1
		795J.1	1	93	51	44	44	1	0	0	42	34	0	0	34	1
		795J.2	2	120	56	49	49	1	0	0	64	45	0	0	45	1
		795J.3	3	108	42	36	36	1	0	0	66	54	0	0	54	1
		Sex sorting at L3 instar stage
		Instar L2			Instar L2 RFP+GFP						Instar L2 GFP
						emerged adult						emerged adult
		Construct	Replicate	larve#	Larvae RFP #	♀+♂	♀	%♀	♂	%♂	Larvae GFP #	♀+♂	♀	%♀	♂	%♂
		795H.1	1	102	57	45	45	1	0	0	45	45	0	0	32	1
		795H.2	2	107	54	38	38	1	0	0	53	53	0	0	34	1
		795H.3	3	115	60	38	38	1	0	0	56	56	0	0	35	1
		795I.1	1	116	60	45	45	1	0	0	56	56	0	0	33	1
		795I.2	2	109	61	43	43	1	0	0	48	48	0	0	30	1
		795I.3	3	85	47	36	36	1	0	0	38	38	0	0	32	1
		795J.1	1	96	43	32	32	1	0	0	53	53	0	0	29	1
		795J.2	2	111	54	48	48	1	0	0	57	57	0	0	47	1
		795J.3	3	98	42	33	33	1	0	0	56	56	0	0	45	1
